# CADET: Enhanced transcriptome-wide association analyses in admixed samples using eQTL summary data

**DOI:** 10.1101/2024.10.21.619441

**Authors:** S. Taylor Head, Qile Dai, Joellen Schildkraut, David J. Cutler, Jingjing Yang, Michael P. Epstein

## Abstract

A transcriptome-wide association study (TWAS) is a popular statistical method for identifying genes whose genetically-regulated expression (GReX) component is associated with a trait of interest. Most TWAS approaches fundamentally assume that the training dataset (used to fit the gene expression prediction model) and testing GWAS dataset are from the same ancestrally homogenous population. If this assumption is violated, studies have shown a marked negative impact on expression prediction accuracy as well as reduced power of the downstream genetrait association test. These issues pose a particular problem for admixed individuals, whose genomes represent a mosaic of multiple continental ancestral segments. To resolve these issues, we present CADET, which enables powerful TWAS of admixed cohorts leveraging the local-ancestry (LA) information of the cohort along with summary-level eQTL data from reference panels of different ancestral groups. CADET combines multiple polygenic risk score models based on the summary-level eQTL reference data to predict LA-aware GReX components in admixed test samples. Using simulated data, we compare the imputation accuracy, power, and type I error rate of our proposed LA-aware approach to LA-unaware methods for performing TWASs. We show that CADET performs optimally in nearly all settings regardless of whether the genetic architecture of gene expression is dependent or independent of ancestry. We further illustrate CADET by performing a TWAS of 29 common blood biochemistry phenotypes within an admixed cohort from the UK Biobank and identify 18 hits unique to our LA-aware strategy with the majority of hits supported by existing GWAS findings.
