## Supplemental Tables for "CADET: Enhanced transcriptome-wide association analyses in admixed samples using eQTL summary data"

### Sheet: S1
Table S1. Associations identified in UKB blood biomarker analysis by Level 2 p-value aggregation of LA-aware casPSs and aspPSs. The p-values shown below represent ACAT(casPS p, aspPS AFR p, aspPS EUR p).
Phenotype	Gene	Symbol	Gene type	Chr	Pos (hg38)	p
C-reactive protein	ENSG00000158716	DUSP23	protein_coding	1	159780932	3.32036e-10
C-reactive protein	ENSG00000272668	AL590560.2	antisense	1	159854870	1.20139e-16
C-reactive protein	ENSG00000279430	AL590560.3	TEC	1	159910094	1.39449e-13
Total bilirubin	ENSG00000135930	EIF4E2	protein_coding	2	232550674	2.54137e-13
Direct bilirubin	ENSG00000263941	RN7SL32P	misc_RNA	2	233205199	3.70459e-14
Total bilirubin	ENSG00000263941	RN7SL32P	misc_RNA	2	233205199	2.64187e-23
Direct bilirubin	ENSG00000085978	ATG16L1	protein_coding	2	233210051	3.10874e-09
Total bilirubin	ENSG00000085978	ATG16L1	protein_coding	2	233210051	3.78752e-24
Direct bilirubin	ENSG00000252010	SCARNA5	scaRNA	2	233275727	2.17141e-08
Total bilirubin	ENSG00000252010	SCARNA5	scaRNA	2	233275727	5.81613e-16
Direct bilirubin	ENSG00000251791	SCARNA6	scaRNA	2	233288676	2.15423e-24
Total bilirubin	ENSG00000251791	SCARNA6	scaRNA	2	233288676	2.23503e-48
Direct bilirubin	ENSG00000259793	AC013726.1	antisense	2	233351132	1.59981e-21
Total bilirubin	ENSG00000259793	AC013726.1	antisense	2	233351132	5.24839e-45
Direct bilirubin	ENSG00000077044	DGKD	protein_coding	2	233354507	2.04837e-51
Total bilirubin	ENSG00000077044	DGKD	protein_coding	2	233354507	3.59872e-75
Direct bilirubin	ENSG00000085982	USP40	protein_coding	2	233475520	7.27496e-23
Total bilirubin	ENSG00000085982	USP40	protein_coding	2	233475520	4.99546e-50
Direct bilirubin	ENSG00000123485	HJURP	protein_coding	2	233833416	2.18453e-24
Total bilirubin	ENSG00000123485	HJURP	protein_coding	2	233833416	2.34573e-42
Urate	ENSG00000261490	AC005674.2	sense_overlapping	4	10068089	1.01901e-24
Urate	ENSG00000071127	WDR1	protein_coding	4	10074339	1.8952e-11
Alkaline phosphatase	ENSG00000112293	GPLD1	protein_coding	6	24424565	5.54512e-19
Lipoprotein A	ENSG00000175048	ZDHHC14	protein_coding	6	157381133	6.08522e-08
Lipoprotein A	ENSG00000218226	TATDN2P2	processed_pseudogene	6	158609706	8.76237e-09
Lipoprotein A	ENSG00000164691	TAGAP	protein_coding	6	159034468	3.7957e-08
Lipoprotein A	ENSG00000112096	SOD2	protein_coding	6	159669069	4.65816e-09
Lipoprotein A	ENSG00000220305	HNRNPH1P1	processed_pseudogene	6	159712801	1.10507e-10
Lipoprotein A	ENSG00000146457	WTAP	protein_coding	6	159725585	8.76305e-08
Lipoprotein A	ENSG00000112110	MRPL18	protein_coding	6	159789812	1.44581e-08
Lipoprotein A	ENSG00000213071	LPAL2	transcribed_unprocessed_pseudogene	6	160453428	4.87402e-09
Lipoprotein A	ENSG00000026652	AGPAT4	protein_coding	6	161129967	6.97337e-18
Alkaline phosphatase	ENSG00000135218	CD36	protein_coding	7	80369575	3.80729e-16
Apolipoprotein A	ENSG00000135218	CD36	protein_coding	7	80369575	7.14122e-08
SHBG	ENSG00000148572	NRBF2	protein_coding	10	63133247	2.38002e-08
SHBG	ENSG00000165476	REEP3	protein_coding	10	63521401	2.81506e-09
Total bilirubin	ENSG00000258659	TRIM34	protein_coding	11	5619764	1.10165e-07
Phosphate	ENSG00000047621	C12orf4	protein_coding	12	4487735	6.30292e-12
Apolipoprotein B	ENSG00000182149	IST1	protein_coding	16	71845996	1.0789e-07
SHBG	ENSG00000169992	NLGN2	protein_coding	17	7404874	3.26896e-09
SHBG	ENSG00000181284	TMEM102	protein_coding	17	7435443	2.72754e-13
SHBG	ENSG00000170175	CHRNB1	protein_coding	17	7445061	7.92471e-08
SHBG	ENSG00000239697	TNFSF12	protein_coding	17	7549058	1.08176e-19
SHBG	ENSG00000161955	TNFSF13	protein_coding	17	7558292	3.17462e-29
SHBG	ENSG00000161960	EIF4A1	protein_coding	17	7572706	4.53286e-09
SHBG	ENSG00000209582	SNORA48	snoRNA	17	7574713	4.96739e-08
SHBG	ENSG00000129226	CD68	protein_coding	17	7579491	1.48447e-31
SHBG	ENSG00000129255	MPDU1	protein_coding	17	7583529	4.08584e-27
SHBG	ENSG00000141504	SAT2	protein_coding	17	7626234	7.65694e-31
SHBG	ENSG00000129244	ATP1B2	protein_coding	17	7646627	2.74549e-11
SHBG	ENSG00000141510	TP53	protein_coding	17	7661779	1.49093e-20
SHBG	ENSG00000141499	WRAP53	protein_coding	17	7686071	3.35169e-17
SHBG	ENSG00000167874	TMEM88	protein_coding	17	7855065	2.39442e-09
SHBG	ENSG00000132518	GUCY2D	protein_coding	17	8002594	1.28e-10
SHBG	ENSG00000178977	LINC00324	lincRNA	17	8220642	2.59456e-21
Alkaline phosphatase	ENSG00000171119	NRTN	protein_coding	19	5823802	8.54415e-09
Cholesterol	ENSG00000177599	ZNF491	protein_coding	19	11797667	7.96157e-08
LDL direct	ENSG00000177599	ZNF491	protein_coding	19	11797667	6.25923e-09
Apolipoprotein B	ENSG00000186019	AC021092.1	antisense	19	44105463	8.51799e-23
Cholesterol	ENSG00000186019	AC021092.1	antisense	19	44105463	7.38687e-15
LDL direct	ENSG00000186019	AC021092.1	antisense	19	44105463	2.10382e-19
Apolipoprotein B	ENSG00000131115	ZNF227	protein_coding	19	44207547	7.3325e-08
Apolipoprotein B	ENSG00000130204	AC011481.1	protein_coding	19	44890569	7.19222e-23
Cholesterol	ENSG00000130204	AC011481.1	protein_coding	19	44890569	5.88498e-09
LDL direct	ENSG00000130204	AC011481.1	protein_coding	19	44890569	6.00072e-15
Apolipoprotein B	ENSG00000104856	RELB	protein_coding	19	45001449	2.72234e-08
Apolipoprotein B	ENSG00000189114	BLOC1S3	protein_coding	19	45178745	2.12694e-10
LDL direct	ENSG00000189114	BLOC1S3	protein_coding	19	45178745	2.06207e-08
Apolipoprotein B	ENSG00000117877	CD3EAP	protein_coding	19	45406209	3.63341e-19
C-reactive protein	ENSG00000117877	CD3EAP	protein_coding	19	45406209	1.32128e-11
Cholesterol	ENSG00000117877	CD3EAP	protein_coding	19	45406209	1.08968e-09
LDL direct	ENSG00000117877	CD3EAP	protein_coding	19	45406209	5.72675e-13
Apolipoprotein B	ENSG00000177051	FBXO46	protein_coding	19	45710629	2.42092e-09
Alkaline phosphatase	ENSG00000142233	NTN5	protein_coding	19	48661407	7.53772e-08
Cystatin C	ENSG00000101439	CST3	protein_coding	20	23626706	3.60709e-26
Gamma glutamyltransferase	ENSG00000099991	CABIN1	protein_coding	22	24011192	5.72635e-08
Gamma glutamyltransferase	ENSG00000099998	GGT5	protein_coding	22	24219654	3.4725e-10
Gamma glutamyltransferase	ENSG00000100024	UPB1	protein_coding	22	24494107	1.06213e-12
Gamma glutamyltransferase	ENSG00000228923	AP000355.1	antisense	22	24516508	2.72766e-15
Gamma glutamyltransferase	ENSG00000178026	LRRC75B	protein_coding	22	24585620	5.3894e-10
Gamma glutamyltransferase	ENSG00000284128	AP000356.3	transcribed_unprocessed_pseudogene	22	24644791	5.06468e-24
Gamma glutamyltransferase	ENSG00000167037	SGSM1	protein_coding	22	24806169	2.24415e-12
Creatinine	ENSG00000196419	XRCC6	protein_coding	22	41621119	1.40145e-09

### Sheet: S2
Table S2. Associations identified in UKB blood biomarker analysis by Level 2 p-value aggregation of LA-aware casPSs, aspPSs, and standard GReX imputation using PS trained in reference AFR and EUR eQTL summary data. The p-values shown below represent ACAT(casPS p, aspPS AFR p, aspPS EUR p, PS AFR, PS EUR).
Phenotype	Gene	Symbol	Gene type	Chr	Pos (hg38)	p
C-reactive protein	ENSG00000158716	DUSP23	protein_coding	1	159780932	5.58446e-13
C-reactive protein	ENSG00000272668	AL590560.2	antisense	1	159854870	2.00231e-16
C-reactive protein	ENSG00000279430	AL590560.3	TEC	1	159910094	7.68402e-14
C-reactive protein	ENSG00000171786	NHLH1	protein_coding	1	160367071	1.71298e-08
Total bilirubin	ENSG00000135930	EIF4E2	protein_coding	2	232550674	4.2356e-13
Direct bilirubin	ENSG00000263941	RN7SL32P	misc_RNA	2	233205199	6.1635e-14
Total bilirubin	ENSG00000263941	RN7SL32P	misc_RNA	2	233205199	4.40306e-23
Direct bilirubin	ENSG00000085978	ATG16L1	protein_coding	2	233210051	5.18026e-09
Total bilirubin	ENSG00000085978	ATG16L1	protein_coding	2	233210051	6.31254e-24
Direct bilirubin	ENSG00000252010	SCARNA5	scaRNA	2	233275727	3.27199e-08
Total bilirubin	ENSG00000252010	SCARNA5	scaRNA	2	233275727	9.34126e-16
Direct bilirubin	ENSG00000251791	SCARNA6	scaRNA	2	233288676	2.10781e-24
Total bilirubin	ENSG00000251791	SCARNA6	scaRNA	2	233288676	1.08866e-48
Direct bilirubin	ENSG00000259793	AC013726.1	antisense	2	233351132	2.64491e-21
Total bilirubin	ENSG00000259793	AC013726.1	antisense	2	233351132	8.74476e-45
Direct bilirubin	ENSG00000077044	DGKD	protein_coding	2	233354507	1.76316e-70
Total bilirubin	ENSG00000077044	DGKD	protein_coding	2	233354507	4.40979e-102
Direct bilirubin	ENSG00000085982	USP40	protein_coding	2	233475520	1.13425e-26
Total bilirubin	ENSG00000085982	USP40	protein_coding	2	233475520	8.32548e-50
Direct bilirubin	ENSG00000123485	HJURP	protein_coding	2	233833416	1.31433e-25
Total bilirubin	ENSG00000123485	HJURP	protein_coding	2	233833416	9.73008e-43
Urate	ENSG00000261490	AC005674.2	sense_overlapping	4	10068089	8.97829e-56
Urate	ENSG00000071127	WDR1	protein_coding	4	10074339	2.3927e-13
Alkaline phosphatase	ENSG00000112293	GPLD1	protein_coding	6	24424565	8.31636e-19
Lipoprotein A	ENSG00000175048	ZDHHC14	protein_coding	6	157381133	1.01363e-07
Lipoprotein A	ENSG00000218226	TATDN2P2	processed_pseudogene	6	158609706	1.42386e-08
Lipoprotein A	ENSG00000164691	TAGAP	protein_coding	6	159034468	1.6251e-08
Lipoprotein A	ENSG00000112096	SOD2	protein_coding	6	159669069	7.76359e-09
Lipoprotein A	ENSG00000220305	HNRNPH1P1	processed_pseudogene	6	159712801	1.84178e-10
Lipoprotein A	ENSG00000112110	MRPL18	protein_coding	6	159789812	2.40082e-08
Lipoprotein A	ENSG00000213071	LPAL2	transcribed_unprocessed_pseudogene	6	160453428	8.12335e-09
Lipoprotein A	ENSG00000026652	AGPAT4	protein_coding	6	161129967	1.16196e-17
Alkaline phosphatase	ENSG00000135218	CD36	protein_coding	7	80369575	5.67353e-16
Apolipoprotein A	ENSG00000135218	CD36	protein_coding	7	80369575	1.09792e-07
SHBG	ENSG00000148572	NRBF2	protein_coding	10	63133247	1.97541e-08
SHBG	ENSG00000165476	REEP3	protein_coding	10	63521401	4.64073e-09
Phosphate	ENSG00000047621	C12orf4	protein_coding	12	4487735	4.61778e-12
SHBG	ENSG00000169992	NLGN2	protein_coding	17	7404874	3.61379e-09
SHBG	ENSG00000181284	TMEM102	protein_coding	17	7435443	4.51204e-13
SHBG	ENSG00000239697	TNFSF12	protein_coding	17	7549058	1.80293e-19
SHBG	ENSG00000161955	TNFSF13	protein_coding	17	7558292	5.29103e-29
SHBG	ENSG00000161960	EIF4A1	protein_coding	17	7572706	4.4317e-11
SHBG	ENSG00000209582	SNORA48	snoRNA	17	7574713	8.27734e-08
SHBG	ENSG00000238917	SNORD10	snoRNA	17	7576811	9.95175e-12
SHBG	ENSG00000129226	CD68	protein_coding	17	7579491	2.00535e-31
SHBG	ENSG00000129255	MPDU1	protein_coding	17	7583529	2.5081e-27
SHBG	ENSG00000141504	SAT2	protein_coding	17	7626234	1.19495e-30
SHBG	ENSG00000129244	ATP1B2	protein_coding	17	7646627	4.5758e-11
SHBG	ENSG00000141510	TP53	protein_coding	17	7661779	2.48469e-20
SHBG	ENSG00000141499	WRAP53	protein_coding	17	7686071	5.58616e-17
SHBG	ENSG00000167874	TMEM88	protein_coding	17	7855065	1.10463e-09
SHBG	ENSG00000132518	GUCY2D	protein_coding	17	8002594	2.11219e-10
SHBG	ENSG00000178977	LINC00324	lincRNA	17	8220642	4.32427e-21
Alkaline phosphatase	ENSG00000171119	NRTN	protein_coding	19	5823802	8.76436e-09
LDL direct	ENSG00000177599	ZNF491	protein_coding	19	11797667	1.04172e-08
Apolipoprotein B	ENSG00000186019	AC021092.1	antisense	19	44105463	1.05646e-22
Cholesterol	ENSG00000186019	AC021092.1	antisense	19	44105463	1.17079e-14
LDL direct	ENSG00000186019	AC021092.1	antisense	19	44105463	3.10746e-19
Apolipoprotein B	ENSG00000131115	ZNF227	protein_coding	19	44207547	8.89733e-08
Apolipoprotein B	ENSG00000130204	AC011481.1	protein_coding	19	44890569	7.5491e-23
Cholesterol	ENSG00000130204	AC011481.1	protein_coding	19	44890569	7.83389e-09
LDL direct	ENSG00000130204	AC011481.1	protein_coding	19	44890569	8.01986e-15
Apolipoprotein B	ENSG00000104856	RELB	protein_coding	19	45001449	7.77459e-10
LDL direct	ENSG00000104856	RELB	protein_coding	19	45001449	1.97667e-08
Apolipoprotein B	ENSG00000189114	BLOC1S3	protein_coding	19	45178745	2.18163e-11
Cholesterol	ENSG00000189114	BLOC1S3	protein_coding	19	45178745	2.88395e-08
LDL direct	ENSG00000189114	BLOC1S3	protein_coding	19	45178745	1.94939e-09
Apolipoprotein B	ENSG00000117877	CD3EAP	protein_coding	19	45406209	6.00796e-21
C-reactive protein	ENSG00000117877	CD3EAP	protein_coding	19	45406209	2.1061e-11
Cholesterol	ENSG00000117877	CD3EAP	protein_coding	19	45406209	9.33848e-11
LDL direct	ENSG00000117877	CD3EAP	protein_coding	19	45406209	7.95977e-15
Apolipoprotein B	ENSG00000177051	FBXO46	protein_coding	19	45710629	3.50134e-09
Alkaline phosphatase	ENSG00000142233	NTN5	protein_coding	19	48661407	3.7094e-08
Cystatin C	ENSG00000101439	CST3	protein_coding	20	23626706	2.97938e-30
Gamma glutamyltransferase	ENSG00000099991	CABIN1	protein_coding	22	24011192	9.35658e-08
Gamma glutamyltransferase	ENSG00000099998	GGT5	protein_coding	22	24219654	1.51972e-10
Gamma glutamyltransferase	ENSG00000100024	UPB1	protein_coding	22	24494107	1.76954e-12
Gamma glutamyltransferase	ENSG00000228923	AP000355.1	antisense	22	24516508	1.76347e-15
Gamma glutamyltransferase	ENSG00000178026	LRRC75B	protein_coding	22	24585620	8.98232e-10
Gamma glutamyltransferase	ENSG00000284128	AP000356.3	transcribed_unprocessed_pseudogene	22	24644791	1.11528e-25
Gamma glutamyltransferase	ENSG00000167037	SGSM1	protein_coding	22	24806169	1.45548e-12
Creatinine	ENSG00000196419	XRCC6	protein_coding	22	41621119	2.33574e-09

### Sheet: S3
Table S3. Associations identified in UKB blood biomarker analysis by Level 2 p-value aggregation of LA-aware aspPSs. The p-values shown below represent ACAT(aspPS AFR p, aspPS EUR p).
Phenotype	Gene	Symbol	Gene type	Chr	Pos (hg38)	p
C-reactive protein	ENSG00000158716	DUSP23	protein_coding	1	159780932	2.21357e-10
C-reactive protein	ENSG00000272668	AL590560.2	antisense	1	159854870	1.373e-16
C-reactive protein	ENSG00000279430	AL590560.3	TEC	1	159910094	1.04863e-13
Total bilirubin	ENSG00000135930	EIF4E2	protein_coding	2	232550674	1.69425e-13
Direct bilirubin	ENSG00000263941	RN7SL32P	misc_RNA	2	233205199	3.81445e-11
Total bilirubin	ENSG00000263941	RN7SL32P	misc_RNA	2	233205199	1.67999e-18
Direct bilirubin	ENSG00000085978	ATG16L1	protein_coding	2	233210051	2.07304e-09
Total bilirubin	ENSG00000085978	ATG16L1	protein_coding	2	233210051	2.52502e-24
Direct bilirubin	ENSG00000252010	SCARNA5	scaRNA	2	233275727	2.66015e-08
Total bilirubin	ENSG00000252010	SCARNA5	scaRNA	2	233275727	3.88288e-16
Direct bilirubin	ENSG00000251791	SCARNA6	scaRNA	2	233288676	2.1546e-24
Total bilirubin	ENSG00000251791	SCARNA6	scaRNA	2	233288676	1.84241e-48
Direct bilirubin	ENSG00000259793	AC013726.1	antisense	2	233351132	7.8951e-21
Total bilirubin	ENSG00000259793	AC013726.1	antisense	2	233351132	1.09068e-43
Direct bilirubin	ENSG00000077044	DGKD	protein_coding	2	233354507	1.36558e-51
Total bilirubin	ENSG00000077044	DGKD	protein_coding	2	233354507	2.39914e-75
Direct bilirubin	ENSG00000085982	USP40	protein_coding	2	233475520	5.51004e-23
Total bilirubin	ENSG00000085982	USP40	protein_coding	2	233475520	1.3115e-41
Direct bilirubin	ENSG00000123485	HJURP	protein_coding	2	233833416	1.45636e-24
Total bilirubin	ENSG00000123485	HJURP	protein_coding	2	233833416	1.56382e-42
Urate	ENSG00000261490	AC005674.2	sense_overlapping	4	10068089	6.7934e-25
Urate	ENSG00000071127	WDR1	protein_coding	4	10074339	1.26354e-11
Alkaline phosphatase	ENSG00000112293	GPLD1	protein_coding	6	24424565	3.69675e-19
Lipoprotein A	ENSG00000175048	ZDHHC14	protein_coding	6	157381133	7.56472e-08
Lipoprotein A	ENSG00000218226	TATDN2P2	processed_pseudogene	6	158609706	1.50557e-08
Lipoprotein A	ENSG00000164691	TAGAP	protein_coding	6	159034468	5.28577e-08
Lipoprotein A	ENSG00000112096	SOD2	protein_coding	6	159669069	3.10544e-09
Lipoprotein A	ENSG00000220305	HNRNPH1P1	processed_pseudogene	6	159712801	8.03825e-11
Lipoprotein A	ENSG00000146457	WTAP	protein_coding	6	159725585	1.09806e-07
Lipoprotein A	ENSG00000112110	MRPL18	protein_coding	6	159789812	9.63871e-09
Lipoprotein A	ENSG00000213071	LPAL2	transcribed_unprocessed_pseudogene	6	160453428	3.24935e-09
Lipoprotein A	ENSG00000026652	AGPAT4	protein_coding	6	161129967	4.64907e-18
Alkaline phosphatase	ENSG00000135218	CD36	protein_coding	7	80369575	4.92523e-16
Apolipoprotein A	ENSG00000135218	CD36	protein_coding	7	80369575	7.64455e-08
SHBG	ENSG00000148572	NRBF2	protein_coding	10	63133247	2.27693e-08
SHBG	ENSG00000165476	REEP3	protein_coding	10	63521401	1.87671e-09
Total bilirubin	ENSG00000258659	TRIM34	protein_coding	11	5619764	7.34432e-08
Phosphate	ENSG00000047621	C12orf4	protein_coding	12	4487735	8.78964e-12
Apolipoprotein B	ENSG00000182149	IST1	protein_coding	16	71845996	7.19311e-08
SHBG	ENSG00000169992	NLGN2	protein_coding	17	7404874	2.17931e-09
SHBG	ENSG00000181284	TMEM102	protein_coding	17	7435443	3.78958e-11
SHBG	ENSG00000239697	TNFSF12	protein_coding	17	7549058	7.21173e-20
SHBG	ENSG00000161955	TNFSF13	protein_coding	17	7558292	2.11641e-29
SHBG	ENSG00000161960	EIF4A1	protein_coding	17	7572706	6.42547e-09
SHBG	ENSG00000129226	CD68	protein_coding	17	7579491	9.89673e-32
SHBG	ENSG00000129255	MPDU1	protein_coding	17	7583529	2.72389e-27
SHBG	ENSG00000141504	SAT2	protein_coding	17	7626234	5.19309e-31
SHBG	ENSG00000129244	ATP1B2	protein_coding	17	7646627	2.30082e-11
SHBG	ENSG00000141510	TP53	protein_coding	17	7661779	2.61987e-20
SHBG	ENSG00000141499	WRAP53	protein_coding	17	7686071	2.23446e-17
SHBG	ENSG00000167874	TMEM88	protein_coding	17	7855065	2.25772e-09
SHBG	ENSG00000132518	GUCY2D	protein_coding	17	8002594	8.58433e-11
SHBG	ENSG00000178977	LINC00324	lincRNA	17	8220642	1.72971e-21
Alkaline phosphatase	ENSG00000171119	NRTN	protein_coding	19	5823802	1.14783e-08
Cholesterol	ENSG00000177599	ZNF491	protein_coding	19	11797667	5.30771e-08
LDL direct	ENSG00000177599	ZNF491	protein_coding	19	11797667	4.17282e-09
Apolipoprotein B	ENSG00000186019	AC021092.1	antisense	19	44105463	5.67866e-23
Cholesterol	ENSG00000186019	AC021092.1	antisense	19	44105463	4.92458e-15
LDL direct	ENSG00000186019	AC021092.1	antisense	19	44105463	1.40255e-19
Apolipoprotein B	ENSG00000131115	ZNF227	protein_coding	19	44207547	4.8884e-08
LDL direct	ENSG00000131115	ZNF227	protein_coding	19	44207547	1.12155e-07
Apolipoprotein B	ENSG00000216588	IGSF23	protein_coding	19	44613563	1.09832e-07
Apolipoprotein B	ENSG00000130204	AC011481.1	protein_coding	19	44890569	6.04829e-20
LDL direct	ENSG00000130204	AC011481.1	protein_coding	19	44890569	4.54685e-13
Apolipoprotein B	ENSG00000104856	RELB	protein_coding	19	45001449	1.81548e-08
Apolipoprotein B	ENSG00000189114	BLOC1S3	protein_coding	19	45178745	1.41849e-10
LDL direct	ENSG00000189114	BLOC1S3	protein_coding	19	45178745	1.37712e-08
Apolipoprotein B	ENSG00000117877	CD3EAP	protein_coding	19	45406209	2.42228e-19
C-reactive protein	ENSG00000117877	CD3EAP	protein_coding	19	45406209	8.80856e-12
Cholesterol	ENSG00000117877	CD3EAP	protein_coding	19	45406209	7.26452e-10
LDL direct	ENSG00000117877	CD3EAP	protein_coding	19	45406209	3.81784e-13
Apolipoprotein B	ENSG00000177051	FBXO46	protein_coding	19	45710629	1.03144e-07
Alkaline phosphatase	ENSG00000142233	NTN5	protein_coding	19	48661407	5.02799e-08
Cystatin C	ENSG00000101439	CST3	protein_coding	20	23626706	2.4057e-26
Gamma glutamyltransferase	ENSG00000099991	CABIN1	protein_coding	22	24011192	5.58135e-08
Gamma glutamyltransferase	ENSG00000099998	GGT5	protein_coding	22	24219654	2.37868e-10
Gamma glutamyltransferase	ENSG00000100024	UPB1	protein_coding	22	24494107	7.08087e-13
Gamma glutamyltransferase	ENSG00000228923	AP000355.1	antisense	22	24516508	1.81844e-15
Gamma glutamyltransferase	ENSG00000178026	LRRC75B	protein_coding	22	24585620	9.80319e-10
Gamma glutamyltransferase	ENSG00000284128	AP000356.3	transcribed_unprocessed_pseudogene	22	24644791	6.79678e-24
Gamma glutamyltransferase	ENSG00000167037	SGSM1	protein_coding	22	24806169	2.80748e-12
Creatinine	ENSG00000196419	XRCC6	protein_coding	22	41621119	9.34297e-10

### Sheet: S4
Table S4. Associations identified in UKB blood biomarker analysis by Level 1 p-value aggregation of standard GReX imputation using PSs trained in reference AFR eQTL summary data. The p-values shown below represent p-value aggregation of the three PRS models.
Phenotype	Gene	Symbol	Gene type	Chr	Pos (hg38)	p
C-reactive protein	ENSG00000158716	DUSP23	protein_coding	1	159780932	1.11802e-13
C-reactive protein	ENSG00000272668	AL590560.2	antisense	1	159854870	9.5926e-10
C-reactive protein	ENSG00000279430	AL590560.3	TEC	1	159910094	2.29585e-14
Direct bilirubin	ENSG00000263941	RN7SL32P	misc_RNA	2	233205199	7.04434e-12
Total bilirubin	ENSG00000263941	RN7SL32P	misc_RNA	2	233205199	6.65566e-19
Total bilirubin	ENSG00000085978	ATG16L1	protein_coding	2	233210051	3.6009e-12
Total bilirubin	ENSG00000252010	SCARNA5	scaRNA	2	233275727	4.02558e-12
Total bilirubin	ENSG00000251791	SCARNA6	scaRNA	2	233288676	3.19966e-09
Direct bilirubin	ENSG00000259793	AC013726.1	antisense	2	233351132	6.58002e-20
Total bilirubin	ENSG00000259793	AC013726.1	antisense	2	233351132	5.9704e-42
Direct bilirubin	ENSG00000085982	USP40	protein_coding	2	233475520	3.26564e-18
Total bilirubin	ENSG00000085982	USP40	protein_coding	2	233475520	1.00118e-44
Urate	ENSG00000261490	AC005674.2	sense_overlapping	4	10068089	1.06367e-11
Urate	ENSG00000071127	WDR1	protein_coding	4	10074339	4.98872e-14
Alkaline phosphatase	ENSG00000112293	GPLD1	protein_coding	6	24424565	1.6609e-18
Lipoprotein A	ENSG00000218226	TATDN2P2	processed_pseudogene	6	158609706	1.13821e-07
Lipoprotein A	ENSG00000164691	TAGAP	protein_coding	6	159034468	4.39443e-09
Lipoprotein A	ENSG00000026652	AGPAT4	protein_coding	6	161129967	1.02362e-14
Alkaline phosphatase	ENSG00000135218	CD36	protein_coding	7	80369575	1.07154e-15
SHBG	ENSG00000148572	NRBF2	protein_coding	10	63133247	7.87015e-09
Phosphate	ENSG00000047621	C12orf4	protein_coding	12	4487735	1.64799e-12
SHBG	ENSG00000169992	NLGN2	protein_coding	17	7404874	2.14654e-09
SHBG	ENSG00000181284	TMEM102	protein_coding	17	7435443	1.21256e-11
SHBG	ENSG00000239697	TNFSF12	protein_coding	17	7549058	1.87737e-09
SHBG	ENSG00000161955	TNFSF13	protein_coding	17	7558292	2.24682e-21
SHBG	ENSG00000161960	EIF4A1	protein_coding	17	7572706	8.9157e-12
SHBG	ENSG00000129226	CD68	protein_coding	17	7579491	2.11681e-31
SHBG	ENSG00000129255	MPDU1	protein_coding	17	7583529	7.94094e-28
SHBG	ENSG00000141504	SAT2	protein_coding	17	7626234	3.75591e-30
SHBG	ENSG00000141510	TP53	protein_coding	17	7661779	6.27061e-17
SHBG	ENSG00000167874	TMEM88	protein_coding	17	7855065	3.05484e-10
SHBG	ENSG00000132518	GUCY2D	protein_coding	17	8002594	4.26326e-09
Alkaline phosphatase	ENSG00000171119	NRTN	protein_coding	19	5823802	4.55841e-09
Apolipoprotein B	ENSG00000130204	AC011481.1	protein_coding	19	44890569	4.07809e-23
Cholesterol	ENSG00000130204	AC011481.1	protein_coding	19	44890569	7.78329e-09
LDL direct	ENSG00000130204	AC011481.1	protein_coding	19	44890569	8.09639e-15
Cystatin C	ENSG00000101439	CST3	protein_coding	20	23626706	5.95906e-31
Gamma glutamyltransferase	ENSG00000099998	GGT5	protein_coding	22	24219654	4.12178e-11
Gamma glutamyltransferase	ENSG00000228923	AP000355.1	antisense	22	24516508	5.76211e-16
Gamma glutamyltransferase	ENSG00000284128	AP000356.3	transcribed_unprocessed_pseudogene	22	24644791	2.26043e-26
Gamma glutamyltransferase	ENSG00000167037	SGSM1	protein_coding	22	24806169	4.76534e-13

### Sheet: S5
Table S5. Associations identified in UKB blood biomarker analysis by Level 1 p-value aggregation of standard GReX imputation using PSs trained in reference EUR eQTL summary data. The p-values shown below represent p-value aggregation of the three PRS models.
Phenotype	Gene	Symbol	Gene type	Chr	Pos (hg38)	p
C-reactive protein	ENSG00000171786	NHLH1	protein_coding	1	160367071	3.47932e-09
Total bilirubin	ENSG00000135930	EIF4E2	protein_coding	2	232550674	2.2058e-08
Total bilirubin	ENSG00000168918	INPP5D	protein_coding	2	233059967	4.9399e-08
Total bilirubin	ENSG00000263941	RN7SL32P	misc_RNA	2	233205199	7.09161e-08
Direct bilirubin	ENSG00000252010	SCARNA5	scaRNA	2	233275727	6.86133e-08
Total bilirubin	ENSG00000252010	SCARNA5	scaRNA	2	233275727	5.14736e-15
Direct bilirubin	ENSG00000251791	SCARNA6	scaRNA	2	233288676	1.02091e-24
Total bilirubin	ENSG00000251791	SCARNA6	scaRNA	2	233288676	3.07641e-49
Direct bilirubin	ENSG00000077044	DGKD	protein_coding	2	233354507	3.52632e-71
Total bilirubin	ENSG00000077044	DGKD	protein_coding	2	233354507	8.81957e-103
Direct bilirubin	ENSG00000085982	USP40	protein_coding	2	233475520	2.26871e-27
Total bilirubin	ENSG00000085982	USP40	protein_coding	2	233475520	5.06072e-46
Direct bilirubin	ENSG00000123485	HJURP	protein_coding	2	233833416	2.72711e-26
Total bilirubin	ENSG00000123485	HJURP	protein_coding	2	233833416	2.59082e-43
Urate	ENSG00000261490	AC005674.2	sense_overlapping	4	10068089	1.79566e-56
Urate	ENSG00000071127	WDR1	protein_coding	4	10074339	1.44233e-12
Alkaline phosphatase	ENSG00000112293	GPLD1	protein_coding	6	24424565	7.85868e-13
SHBG	ENSG00000165476	REEP3	protein_coding	10	63521401	8.53192e-08
Total bilirubin	ENSG00000258659	TRIM34	protein_coding	11	5619764	6.715e-08
SHBG	ENSG00000181284	TMEM102	protein_coding	17	7435443	1.81319e-08
SHBG	ENSG00000239697	TNFSF12	protein_coding	17	7549058	3.98703e-08
SHBG	ENSG00000238917	SNORD10	snoRNA	17	7576811	1.99036e-12
SHBG	ENSG00000178977	LINC00324	lincRNA	17	8220642	1.65882e-12
Apolipoprotein B	ENSG00000186019	AC021092.1	antisense	19	44105463	8.25867e-23
Cholesterol	ENSG00000186019	AC021092.1	antisense	19	44105463	4.77668e-14
LDL direct	ENSG00000186019	AC021092.1	antisense	19	44105463	5.46276e-19
Apolipoprotein B	ENSG00000131115	ZNF227	protein_coding	19	44207547	6.54327e-08
Apolipoprotein B	ENSG00000104856	RELB	protein_coding	19	45001449	1.58203e-10
Cholesterol	ENSG00000104856	RELB	protein_coding	19	45001449	2.37269e-08
LDL direct	ENSG00000104856	RELB	protein_coding	19	45001449	4.02996e-09
Apolipoprotein B	ENSG00000189114	BLOC1S3	protein_coding	19	45178745	4.64939e-12
Cholesterol	ENSG00000189114	BLOC1S3	protein_coding	19	45178745	6.21942e-09
LDL direct	ENSG00000189114	BLOC1S3	protein_coding	19	45178745	4.13322e-10
Apolipoprotein B	ENSG00000117877	CD3EAP	protein_coding	19	45406209	1.21363e-21
C-reactive protein	ENSG00000117877	CD3EAP	protein_coding	19	45406209	9.65799e-11
Cholesterol	ENSG00000117877	CD3EAP	protein_coding	19	45406209	1.96894e-11
LDL direct	ENSG00000117877	CD3EAP	protein_coding	19	45406209	1.60534e-15
Apolipoprotein B	ENSG00000177051	FBXO46	protein_coding	19	45710629	5.29621e-09
Alkaline phosphatase	ENSG00000142233	NTN5	protein_coding	19	48661407	1.05272e-08
Cystatin C	ENSG00000101439	CST3	protein_coding	20	23626706	2.93986e-15
Gamma glutamyltransferase	ENSG00000100024	UPB1	protein_coding	22	24494107	9.25482e-10
Gamma glutamyltransferase	ENSG00000228923	AP000355.1	antisense	22	24516508	3.36261e-08
Gamma glutamyltransferase	ENSG00000284128	AP000356.3	transcribed_unprocessed_pseudogene	22	24644791	7.46461e-12
